# Functional interplay between H2B ubiquitylation and H2A.Z deposition

**DOI:** 10.64898/2026.04.22.720199

**Authors:** Younus A. Bhat, Ivano Mocavini, Erin O’Donnell, Song Tan, Oliver J. Rando, Craig L. Peterson

**Author notes:** These authors contributed equally to this work (Younus A. Bhat, Ivano Mocavini).

## Abstract

The Bre1 ubiquitin conjugating enzyme catalyzes the monoubiquitylation of histone H2B-K120/K123 at promoter proximal nucleosomes, contributing to transcriptional regulation. These same nucleosomes are targeted by the yeast SWR1C chromatin remodeling enzyme that deposits the histone variant H2A.Z. Yeast strains that lack both Bre1 and Swr1 are inviable, indicating that together they contribute to an essential cell function. Interestingly, H2B-K123ub and H2A.Z levels are anticorrelated, and recent biochemical studies suggest a model in which H2B-K123ub inhibits SWR1C activity by blocking access to the nucleosome acidic patch. Here, we exploit recombinant nucleosomes to show that the H2A.Z deposition activity of SWR1C is strongly inhibited by H2B-K123ub. Surprisingly, the loss of H2B-K123ub does not lead to significant changes in the genomic organization of H2A.Z in cells grown in normal media, but we find that H2B-K123ub is required for a re-localization of H2A.Z from promoters to coding regions during replication stress. Together, these data indicate a complex functional interplay between H2B ubiquitylation and H2A.Z deposition.
