## Supplementary material for "Functional interplay between H2B ubiquitylation and H2A.Z deposition": Table S1

### Sheet: Early_genes
Systematic	Standard
YAL001C	TFC3
YAR019W-A
YAR020C	PAU7
YBL001C	ECM15
YBR001C	NTH2
YCL025C	AGP1
YCL026C-A	FRM2
YCL026C-B	HBN1
YCL048W-A
YCL049C
YCL050C	APA1
YCR059C	YIH1
YCR060W	TAH1
YCR061W	TVS1
YDR048C
YDR049W	VMS1
YDR050C	TPI1
YDR223W	CRF1
YEL004W	YEA4
YEL005C	VAB2
YEL006W	YEA6
YEL030W	ECM10
YEL031W	SPF1
YER009W	NTF2
YER010C
YFR011C	MIC19
YFR012W	DCV1
YFR022W	ROG3
YFR023W	PES4
YIR029W	DAL2
YIR030C	DCG1
YIR030W-A
YJL010C	NOP9
YJL037W	IRC18
YJL038C	LOH1
YJR097W	JJJ3
YJR098C
YJR137C	MET5
YJR138W	IML1
YKR004C	ECM9
YKR005C
YLR040C	AFB1
YLR042C	NFG1
YLR043C	TRX1
YLR044C	PDC1
YLR113W	HOG1
YLR134W	PDC5
YLR135W	SLX4
YLR177W
YLR178C	TFS1
YLR179C
YLR306W	UBC12
YLR307C-A	DPA10
YLR307W	CDA1
YML002W	VRL1
YML003W
YML004C	GLO1
YML005W	TRM12
YML067C	ERV41
YML068W	ITT1
YML069W	POB3
YMR010W	ANY1
YMR011W	HXT2
YMR131C	RRB1
YMR132C	JLP2
YMR133W	REC114
YMR192W	GYL1
YMR193W	MRPL24
YMR274C	RCE1
YMR275C	BUL1
YNL012W	SPO1
YNL013C
YNL014W	HEF3
YNL166C	BNI5
YNL167C	SKO1
YOL023W	IFM1
YOL024W
YOL025W	LAG2
YOL082W	ATG19
YOL083C-A
YOL083W	ATG34
YOL105C	WSC3
YOL106W
YOL107W
YOR005C	DNL4
YOR006C	TSR3

### Sheet: Late_genes
Systematic	Standard
YAL017W	PSK1
YAL039C	CYC3
YAL062W	GDH3
YBL026W	LSM2
YBL039C	URA7
YBL039W-B	MIN6
YBL067C	UBP13
YBL068W	PRS4
YBR123C	TFC1
YBR125C	PTC4
YBR241C	VVS1
YBR242W
YBR243C	ALG7
YBR268W	MRPL37
YBR269C	SDH8
YBR295W	PCA1
YDL115C	IWR1
YDL116W	NUP84
YDL126C	CDC48
YDL127W	PCL2
YDL138W	RGT2
YDL139C	SCM3
YDL210W	UGA4
YDR096W	GIS1
YDR097C	MSH6
YDR125C	ECM18
YDR147W	EKI1
YDR148C	KGD2
YDR171W	HSP42
YDR297W	SUR2
YDR298C	ATP5
YDR383C	NKP1
YDR384C	ATO3
YDR403W	DIT1
YDR418W	RPL12B
YDR472W	TRS31
YDR473C	PRP3
YDR502C	SAM2
YDR503C	LPP1
YER028C	MIG3
YER179W	DMC1
YFL050C	ALR2
YFL054C	AQY3
YGL040C	HEM2
YGL083W	SCY1
YGL084C	GUP1
YGL179C	TOS3
YGL180W	ATG1
YGL203C	KEX1
YGL229C	SAP4
YGL230C
YGR008C	STF2
YGR009C	SEC9
YGR253C	PUP2
YHR029C	YHI9
YHR030C	SLT2
YHR073W	OSH3
YHR146W	CRP1
YHR147C	MRPL6
YHR201C	PPX1
YHR202W	SMN1
YIL008W	URM1
YIL101C	XBP1
YIL119C	RPI1
YIL120W	QDR1
YJL162C	JJJ2
YJL163C
YJL171C	TOH1
YJL172W	CPS1
YJL217W	REE1
YJR009C	TDH2
YKR076W	ECM4
YKR091W	SRL3
YKR092C	SRP40
YKR101W	SIR1
YLL055W	YCT1
YLR080W	EMP46
YLR081W	GAL2
YLR257W
YLR258W	GSY2
YLR383W	SMC6
YLR384C	IKI3
YNL241C	ZWF1
YNL242W	ATG2
YNL253W	TEX1
YNL254C	RTC4
